# Chromosomal neighbourhoods allowidentification of organ specific changesin gene expression

**DOI:** 10.1101/2020.11.20.390930

**Authors:** Rishi Das Roy, Outi Hallikas, Mona M. Christensen, Elodie Renvoisé, Jukka Jernvall

## Abstract

Although most genes share their chromosomal neighbourhood with other genes, distribution of genes has not been explored in the context of individual organ development; the common focus of developmental biology studies. Because developmental processes are often associated with initially subtle changes in gene expression, here we explored whether neighbouring genes are informative in the identification of differentially expressed genes. First, we quantified the chromosomal neighbourhood patterns of genes having related functional roles in the mammalian genome. Although the majority of protein coding genes have at least five neighbours within 1 Mb window around each gene, very few of these neighbours regulate development of the same organ. Analyses of transcriptomes of developing mouse molar teeth revealed that whereas expression of genes regulating tooth development changes, their neighbouring genes show no marked changes, irrespective of their level of expression. Finally, we test whether inclusion of gene neighbourhood in the analyses of differential expression could provide additional benefits. For the analyses, we developed an algorithm, called DELocal that identifies differentially expressed genes by comparing their expression changes to changes in adjacent genes in their chromosomal regions. Our results show that DELocal removes detection bias towards large changes in expression, thereby allowing identification of even subtle changes in development. Future studies, including the detection of differential expression, may benefit from, and further characterize the significance of gene-gene neighbour relationships.

**Author Summary:** Development of organs is typically associated with small and hard to detect changes in gene expression. Here we examined how often genes regulating specific organs are neighbours to each other in the genome, and whether this gene neighbourhood helps in the detection of changes in gene expression. We found that genes regulating individual organ development are very rarely close to each other in the mouse and human genomes. We built an algorithm, called DELocal, to detect changes in gene expression that incorporates information about neighbouring genes. Using transcriptomes of developing mouse molar teeth containing gene expression profiles of thousands of genes, we show how genes regulating tooth development are ranked high by DELocal even if their expression level changes are subtle. We propose that developmental biology studies can benefit from gene neighbourhood analyses in the detection of differential expression and identification of organ specific genes.
