## Supplementary Table S1 for "Chromosomal neighbourhoods allowidentification of organ specific changesin gene expression"

### Sheet: tooth_genes_usedForTRAINING
Ensembl gene ID	Gene name
ENSMUSG00000000125	Wnt3
ENSMUSG00000000142	Axin2
ENSMUSG00000000303	Cdh1
ENSMUSG00000000441	Raf1
ENSMUSG00000000567	Sox9
ENSMUSG00000000957	Mmp14
ENSMUSG00000001131	Timp1
ENSMUSG00000001288	Rarg
ENSMUSG00000001497	Pax9
ENSMUSG00000001504	Irx2
ENSMUSG00000001506	Col1a1
ENSMUSG00000001510	Dlx3
ENSMUSG00000001552	Jup
ENSMUSG00000001761	Smo
ENSMUSG00000002105	Slc39a13
ENSMUSG00000002603	Tgfb1
ENSMUSG00000002633	Shh
ENSMUSG00000002799	Jag2
ENSMUSG00000003032	Klf4
ENSMUSG00000003227	Edar
ENSMUSG00000004221	Ikbkg
ENSMUSG00000004655	Aqp1
ENSMUSG00000004768	Rab23
ENSMUSG00000004892	Bcan
ENSMUSG00000005125	Ndrg1
ENSMUSG00000005320	Fgfr4
ENSMUSG00000005871	Apc
ENSMUSG00000005968	Tuft1
ENSMUSG00000006369	Fbln1
ENSMUSG00000006932	Ctnnb1
ENSMUSG00000006948	Klk4
ENSMUSG00000007805	Twist2
ENSMUSG00000008999	Bmp7
ENSMUSG00000009097	Tbx1
ENSMUSG00000009376	Met
ENSMUSG00000009580	Odam
ENSMUSG00000011179	Odc1
ENSMUSG00000013584	Aldh1a2
ENSMUSG00000014773	Dll1
ENSMUSG00000015522	Arnt
ENSMUSG00000015647	Lama5
ENSMUSG00000015843	Rxrg
ENSMUSG00000015846	Rxra
ENSMUSG00000016458	Wt1
ENSMUSG00000017009	Sdc4
ENSMUSG00000017386	Traf4
ENSMUSG00000017466	Timp2
ENSMUSG00000017491	Rarb
ENSMUSG00000017737	Mmp9
ENSMUSG00000018169	Mfng
ENSMUSG00000018620	Mmp20
ENSMUSG00000019256	Ahr
ENSMUSG00000019846	Lama4
ENSMUSG00000019899	Lama2
ENSMUSG00000019929	Dcn
ENSMUSG00000019982	Myb
ENSMUSG00000019997	Ctgf
ENSMUSG00000020044	Timp3
ENSMUSG00000020053	Igf1
ENSMUSG00000020592	Sdc1
ENSMUSG00000020614	Fam20a
ENSMUSG00000020758	Itgb4
ENSMUSG00000020871	Dlx4
ENSMUSG00000020902	Ntn1
ENSMUSG00000021025	Nfkbia
ENSMUSG00000021253	Tgfb3
ENSMUSG00000021277	Traf3
ENSMUSG00000021318	Gli3
ENSMUSG00000021359	Tfap2a
ENSMUSG00000021381	Barx1
ENSMUSG00000021464	Ror2
ENSMUSG00000021466	Ptch1
ENSMUSG00000021469	Msx2
ENSMUSG00000021604	Irx4
ENSMUSG00000021614	Vcan
ENSMUSG00000021638	Ocln
ENSMUSG00000021732	Fgf10
ENSMUSG00000021765	Fst
ENSMUSG00000021796	Bmpr1a
ENSMUSG00000021835	Bmp4
ENSMUSG00000021974	Fgf9
ENSMUSG00000021994	Wnt5a
ENSMUSG00000022037	Clu
ENSMUSG00000022103	Gfra2
ENSMUSG00000022114	Spry2
ENSMUSG00000022144	Gdnf
ENSMUSG00000022261	Sdc2
ENSMUSG00000022297	Fzd6
ENSMUSG00000022330	Osr2
ENSMUSG00000022346	Myc
ENSMUSG00000022382	Wnt7b
ENSMUSG00000022510	Trp63
ENSMUSG00000022528	Hes1
ENSMUSG00000022540	Rogdi
ENSMUSG00000022636	Alcam
ENSMUSG00000022817	Itgb5
ENSMUSG00000022883	Robo1
ENSMUSG00000022892	App
ENSMUSG00000022952	Runx1
ENSMUSG00000022996	Wnt10b
ENSMUSG00000023013	Aqp2
ENSMUSG00000023067	Cdkn1a
ENSMUSG00000023391	Dlx2
ENSMUSG00000023845	Lnpep
ENSMUSG00000023927	Satb1
ENSMUSG00000024182	Axin1
ENSMUSG00000024411	Aqp4
ENSMUSG00000024421	Lama3
ENSMUSG00000024427	Spry4
ENSMUSG00000024563	Smad2
ENSMUSG00000024812	Tjp2
ENSMUSG00000024868	Dkk1
ENSMUSG00000025020	Slit1
ENSMUSG00000025089	Gfra1
ENSMUSG00000025158	Rfng
ENSMUSG00000025199	Chuk
ENSMUSG00000025213	Kazald1
ENSMUSG00000025215	Tlx1
ENSMUSG00000025217	Btrc
ENSMUSG00000025219	Fgf8
ENSMUSG00000025323	Sp4
ENSMUSG00000025407	Gli1
ENSMUSG00000025743	Sdc3
ENSMUSG00000025809	Itgb1
ENSMUSG00000025810	Nrp1
ENSMUSG00000025854	Fam20c
ENSMUSG00000025969	Nrp2
ENSMUSG00000026043	Col3a1
ENSMUSG00000026131	Dst
ENSMUSG00000026167	Wnt10a
ENSMUSG00000026193	Fn1
ENSMUSG00000026479	Lamc2
ENSMUSG00000026586	Prrx1
ENSMUSG00000026638	Irf6
ENSMUSG00000026639	Lamb3
ENSMUSG00000026739	Bmi1
ENSMUSG00000026875	Traf1
ENSMUSG00000026890	Lhx6
ENSMUSG00000026923	Notch1
ENSMUSG00000026934	Lhx3
ENSMUSG00000026942	Traf2
ENSMUSG00000027004	Frzb
ENSMUSG00000027009	Itga4
ENSMUSG00000027087	Itgav
ENSMUSG00000027109	Sp3
ENSMUSG00000027111	Itga6
ENSMUSG00000027164	Traf6
ENSMUSG00000027208	Fgf7
ENSMUSG00000027230	Creb3l1
ENSMUSG00000027239	Mdk
ENSMUSG00000027253	Lrp4
ENSMUSG00000027276	Jag1
ENSMUSG00000027358	Bmp2
ENSMUSG00000027366	Sppl2a
ENSMUSG00000027715	Ccna2
ENSMUSG00000027750	Postn
ENSMUSG00000027820	Mme
ENSMUSG00000027878	Notch2
ENSMUSG00000027985	Lef1
ENSMUSG00000027996	Sfrp2
ENSMUSG00000028017	Egf
ENSMUSG00000028023	Pitx2
ENSMUSG00000028222	Calb1
ENSMUSG00000028289	Epha7
ENSMUSG00000028364	Tnc
ENSMUSG00000028435	Aqp3
ENSMUSG00000028519	Dab1
ENSMUSG00000028640	Tfap2c
ENSMUSG00000028681	Ptch2
ENSMUSG00000028763	Hspg2
ENSMUSG00000028766	Alpl
ENSMUSG00000028780	Sema3c
ENSMUSG00000028864	Hgf
ENSMUSG00000028883	Sema3a
ENSMUSG00000029122	Evc
ENSMUSG00000029282	Amtn
ENSMUSG00000029286	Enam
ENSMUSG00000029288	Ambn
ENSMUSG00000029304	Spp1
ENSMUSG00000029307	Dmp1
ENSMUSG00000029335	Bmp3
ENSMUSG00000029510	Gpc2
ENSMUSG00000029556	Hnf1a
ENSMUSG00000029570	Lfng
ENSMUSG00000029754	Dlx6
ENSMUSG00000029755	Dlx5
ENSMUSG00000029838	Ptn
ENSMUSG00000030110	Ret
ENSMUSG00000030516	Tjp1
ENSMUSG00000030607	Acan
ENSMUSG00000030795	Fus
ENSMUSG00000030849	Fgfr2
ENSMUSG00000031074	Fgf3
ENSMUSG00000031119	Gpc4
ENSMUSG00000031309	Rps6ka3
ENSMUSG00000031354	Amelx
ENSMUSG00000031375	Bgn
ENSMUSG00000031502	Col4a1
ENSMUSG00000031537	Ikbkb
ENSMUSG00000031558	Slit2
ENSMUSG00000031565	Fgfr1
ENSMUSG00000031603	Fgf20
ENSMUSG00000031734	Irx3
ENSMUSG00000031737	Irx5
ENSMUSG00000031738	Irx6
ENSMUSG00000031740	Mmp2
ENSMUSG00000032011	Thy1
ENSMUSG00000032012	Nectin1
ENSMUSG00000032179	Bmp5
ENSMUSG00000032204	Aqp9
ENSMUSG00000032440	Tgfbr2
ENSMUSG00000032482	Cspg5
ENSMUSG00000032492	Pth1r
ENSMUSG00000032796	Lama1
ENSMUSG00000032855	Pkd1
ENSMUSG00000032911	Cspg4
ENSMUSG00000033227	Wnt6
ENSMUSG00000034220	Gpc1
ENSMUSG00000034462	Pkd2
ENSMUSG00000034684	Sema3f
ENSMUSG00000034917	Tjp3
ENSMUSG00000035242	Oaz1
ENSMUSG00000035305	Ror1
ENSMUSG00000036169	Sostdc1
ENSMUSG00000036295	Lrrn3
ENSMUSG00000036585	Fgf1
ENSMUSG00000036856	Wnt4
ENSMUSG00000037169	Mycn
ENSMUSG00000037211	Spry1
ENSMUSG00000037225	Fgf2
ENSMUSG00000037331	Larp1
ENSMUSG00000037335	Hand1
ENSMUSG00000037815	Ctnna1
ENSMUSG00000037992	Rara
ENSMUSG00000038146	Notch3
ENSMUSG00000038193	Hand2
ENSMUSG00000038227	Hoxa9
ENSMUSG00000038280	Ostm1
ENSMUSG00000038418	Egr1
ENSMUSG00000038560	Sp6
ENSMUSG00000039004	Bmp6
ENSMUSG00000039153	Runx2
ENSMUSG00000039239	Tgfb2
ENSMUSG00000039476	Prrx2
ENSMUSG00000039656	Rxrb
ENSMUSG00000040040	Ift88
ENSMUSG00000040586	Ofd1
ENSMUSG00000041324	Inhba
ENSMUSG00000041415	Dicer1
ENSMUSG00000041552	Ptchd1
ENSMUSG00000041911	Dlx1
ENSMUSG00000042207	Kdm5b
ENSMUSG00000042258	Isl1
ENSMUSG00000042453	Reln
ENSMUSG00000042821	Snai1
ENSMUSG00000043613	Mmp3
ENSMUSG00000044217	Aqp5
ENSMUSG00000044303	Cdkn2a
ENSMUSG00000044393	Dsg2
ENSMUSG00000045871	Slitrk6
ENSMUSG00000048001	Hes5
ENSMUSG00000048251	Bcl11b
ENSMUSG00000048402	Gli2
ENSMUSG00000048450	Msx1
ENSMUSG00000048616	Nog
ENSMUSG00000048776	Pthlh
ENSMUSG00000050069	Grem2
ENSMUSG00000050248	Evc2
ENSMUSG00000050578	Mmp13
ENSMUSG00000050917	Fgf4
ENSMUSG00000052155	Acvr2a
ENSMUSG00000052516	Robo2
ENSMUSG00000052957	Gas1
ENSMUSG00000053268	Dspp
ENSMUSG00000054252	Fgfr3
ENSMUSG00000055053	Nfic
ENSMUSG00000055653	Gpc3
ENSMUSG00000055874	Foxi3
ENSMUSG00000056222	Spock1
ENSMUSG00000056427	Slit3
ENSMUSG00000057969	Sema3b
ENSMUSG00000059327	Eda
ENSMUSG00000060548	Tnfrsf19
ENSMUSG00000060969	Irx1
ENSMUSG00000061048	Cdh3
ENSMUSG00000061393	Acvr2b
ENSMUSG00000061762	Tac1
ENSMUSG00000062432	Cyp26c1
ENSMUSG00000063415	Cyp26b1
ENSMUSG00000064080	Fbln2
ENSMUSG00000064325	Hhip
ENSMUSG00000068748	Ptprz1
ENSMUSG00000069441	Dsg1a
ENSMUSG00000070348	Ccnd1
ENSMUSG00000070691	Runx3
ENSMUSG00000074483	Bglap
ENSMUSG00000074637	Sox2
ENSMUSG00000078735	Il11ra2
ENSMUSG00000095105	Edaradd
ENSMUSG00000096225	Lhx8
ENSMUSG00000102428	Pcdhga12
ENSMUSG00000104252	Pcdha4
